# Module analysis using single-patient differential expression signatures improve the power of association study for Alzheimer’s disease

**DOI:** 10.1101/2020.01.05.894931

**Authors:** Jialan Huang, Dong Lu, Guofeng Meng

## Abstract

The causal mechanism of Alzheimer’s disease is extremely complex. It usually requires a huge number of samples to achieve a good statistical power in association studies. In this work, we illustrated a different strategy to identify AD risk genes by clustering AD patients into modules based on their single-patient differential expression signatures. Evaluation suggested that our method could enrich AD patients with common clinical manifestations. Applying it to a cohort of only 310 AD patients, we identified 175 AD risk loci at a strict threshold of empirical *p* < 0.05 while only two loci were identified using all the AD patients. As an evaluation, we collected 23 AD risk genes reported in a recent large-scale meta-analysis and found that 18 of them were re-discovered by association studies using clustered AD patients, while only three of them were re-discovered using all AD patients. Functional annotation suggested that AD associated genetic variants mainly disturbed neuronal/synaptic function. Our results suggested module analysis, even randomly clustering, helped to enrich AD patients affected by the common risk variants.
