## Supplementary material for "Module analysis using single-patient differential expression signatures improve the power of association study for Alzheimer’s disease": Table S1

### Sheet: results
	Table S1 The results of association studies for AD patient modules
id	pid	effB	lambda	se	P1df1	P1df2	P1df3	p.adj	pa	tp	n1	n2	n3	gene	chr_name	chrom_start	consequence_type_tv	PubMed ID
rs10737381	rs10737381:34996413:C:T	0.236846	1.01311	6.83074e-05	1.61146e-07	2.66007e-09	0.306744	0.016	X21802	pdeg40	40	270	153	-	1	34530812
rs6955972	rs6955972:124012312:C:T	0.232401	1.05431	0.000237352	6.17133e-07	2.77339e-08	0.694411	0.022	X21837	pdeg60	60	250	153	-	7	124372258	non_coding_transcript_variant
rs139060432	rs139060432:66805600:G:A	-0.286384	1.07401	0.00018208	4.13738e-07	5.18884e-08	0.754572	0.006	X15941	pdeg100	100	210	153	-	13	66231468
rs836504	rs836504	0.216542	1.03393	5.76364e-05	7.10747e-07	1.18045e-07	0.638447	0.019	X16141	pdeg100	100	210	153	DAGLB	7	6415387	non_coding_transcript_variant
rs2373961	rs2373961:150681210:C:T	-0.218476	1	NA	1.49888e-06	1.45249e-07	0.82261	0.044	X21818	pdeg80	80	230	153	KCNH2	7	150984122		19412172
rs10444855	rs10444855	0.274099	1.0404	8.76549e-05	3.24665e-06	1.96608e-07	0.551986	0.047	X21873	pdeg60	60	250	153	RYR3	15	33393629	intron_variant	29590321
rs146624252	rs146624252:183276807:T:C	0.25824	1	NA	2.40111e-08	3.14435e-07	0.259572	0.002	X15924	pdeg60	60	250	153	PDE1A	2	182412080	intron_variant	29363967
rs112448560	rs112448560:145348157:A:G	0.319676	1	NA	3.09951e-07	4.4568e-07	0.312245	0.017	X21901	pdeg60	60	250	153	-	2	144590590
rs398068409	9:4938525:T:TCAAACAAA	0.253848	1	NA	1.39463e-06	6.5085e-07	0.748159	0.003	X15989	pdeg60	60	250	153	-	9	4938554
rs79274594	rs79274594:70688991:G:A	0.301583	1	NA	6.47029e-08	3.76927e-06	0.111535	0.000999001	X21875	pdeg80	80	230	153	-	18	73021756
rs61227933	rs61227933:13891844:AT:A	0.24361	1.00042	3.84917e-05	7.4164e-07	4.06205e-06	0.563316	0.028	X21804	pdeg40	40	270	153	DNAH5	5	13891736	non_coding_transcript_variant
rs1113588	rs1113588:34790033:C:T	0.324291	1.05428	0.000205275	2.61317e-08	4.71225e-06	0.135752	0.000999001	X21807	pdeg60	60	250	153	-	11	34768486
rs1970616	rs1970616	-0.263288	1.01804	7.33079e-05	7.77924e-07	5.94262e-06	0.576656	0.018	X15994	pdeg120	120	190	153	PLUT	13	27831629	non_coding_transcript_variant
rs12783226	rs12783226:97473403:T:G	0.269219	1	NA	1.61273e-06	6.00604e-06	0.515889	0.047	X21804	pdeg60	60	250	153	ENTPD1	10	95713646	intron_variant
rs34233526	rs34233526:151268830:GA:G	0.251104	1	NA	2.9133e-07	6.8562e-06	0.058078	0.013	X21860	pdeg60	60	250	153	MTHFD1L	6	150947695	intron_variant	22330827
rs79070412	rs79070412:117608403:G:GTTA	0.28157	1	NA	1.3106e-07	7.47036e-06	0.150644	0.005	X16106	pdeg60	60	250	153	TTF2	1	117065782	intron_variant
rs13391894	rs13391894:239964749:T:C	-0.219572	1	NA	7.29405e-07	8.16023e-06	0.454364	0.031	X21826	pdeg80	80	230	153	-	2	239043053
rs4642005	rs4642005:59612269:T:A	0.213639	1.05788	0.000282338	3.91489e-06	9.73265e-06	0.547758	0.037	X21826	pdeg80	80	230	153	-	20	61037213
rs703455	rs703455:120145140:C:T	0.246048	1.02081	0.000117369	1.39679e-06	9.83797e-06	0.503684	0.04	X16241	pdeg120	120	190	153	LINC00867	10	118385628	non_coding_transcript_variant
rs58934734	rs58934734:161922686:C:T	0.256432	1	NA	4.81488e-08	1.06018e-05	0.034891	0.002	X21803	pdeg80	80	230	153	-	3	162204898
rs7152677	rs7152677:32422746:G:C	0.212071	1	NA	1.87549e-06	1.11885e-05	0.246524	0.04	X21896	pdeg80	80	230	153	LINC02313	14	31953540
rs56226499	rs56226499:7398223:C:T	0.349766	1.0971	0.000593458	2.90112e-08	1.1494e-05	0.0393325	0.001	X21839	pdeg60	60	250	153	POLR2A	17	7494904	intron_variant
rs147216627	rs147216627:157437399:T:A	0.240691	1	NA	7.03806e-07	1.16745e-05	0.1788	0.022	X15888	pdeg100	100	210	153	-	1	157467609
rs72129870	rs72129870:108187943:ATT:AT	0.223123	1	NA	3.07015e-07	1.24851e-05	0.331877	0.008	X21844	pdeg100	100	210	153	VAV3	1	107645322	intron_variant	28927664
rs73026745	rs73026745:165523482:C:G	0.226683	1.00574	3.45718e-05	5.29128e-07	1.27079e-05	0.416947	0.014	X21839	pdeg120	120	190	153	-	6	165109993
rs11881631	rs11881631:14298620:A:G	-0.250956	1	NA	3.13855e-06	1.27729e-05	0.61675	0.04	X16222	pdeg80	80	230	153	ADGRL1	19	14187808	intron_variant
rs9896189	rs9896189:734257:C:G	-0.245936	1.01942	0.000140201	9.01953e-07	1.40688e-05	0.211887	0.007	X21775	pdeg60	60	250	153	NXN	17	831017	intron_variant
rs12644443	rs12644443	-0.401464	1.01476	5.7239e-05	1.50376e-06	1.68812e-05	0.363983	0.04	X15959	pdeg100	100	210	153	LINC02505	4	36540849	non_coding_transcript_variant
rs80167208	rs80167208:112943813:A:G	0.237481	1	NA	2.46472e-07	1.6921e-05	0.11064	0.009	X15941	pdeg60	60	250	153	BOC	3	113224966	intron_variant	22445332
rs236111	rs236111	0.342271	1	NA	7.13237e-07	1.93594e-05	0.0744064	0.011	X15914	pdeg60	60	250	153	MCM8	20	5952889	intron_variant
rs146810532	rs146810532:20122827:G:T	0.286108	1.0021	7.68692e-05	3.0153e-07	2.45239e-05	0.17161	0.01	X16230	pdeg80	80	230	153	-	12	19969893	non_coding_transcript_variant
rs11752853	rs11752853:786678:A:G	0.274039	1.00417	4.56607e-05	1.16225e-06	2.76215e-05	0.241044	0.032	X21821	pdeg80	80	230	153	-	6	786678	non_coding_transcript_variant
rs139432300	rs139432300:32205004:T:C	0.295698	1	NA	1.48666e-06	3.2724e-05	0.218512	0.02	X15917	pdeg60	60	250	153	DEPDC5	22	31809018	intron_variant
rs57676256	rs57676256:12907367:C:T	0.39583	1	NA	2.67685e-07	3.52388e-05	0.141094	0.014	X16010	pdeg60	60	250	153	CAND2	3	12865868	intron_variant
rs73257693	rs73257693:27335457:G:C	0.36391	1	NA	1.22011e-06	3.65653e-05	0.184785	0.046	X16186	pdeg60	60	250	153	-	4	27333835
rs7975471	rs7975471:42176286:C:T	-0.25804	1.02614	0.000118506	1.19196e-06	3.66999e-05	0.354766	0.032	X16222	pdeg100	100	210	153	LINC02400	12	41782484
rs13269857	rs13269857:117977567:G:A	0.269283	1	NA	9.95632e-08	4.3391e-05	0.0415258	0.003	X15989	pdeg60	60	250	153	SLC30A8	8	116965328	intron_variant
rs76690133	rs76690133:120900741:G:A	0.217886	1.05597	5.87833e-05	6.10269e-07	4.42708e-05	0.140525	0.029	X15888	pdeg60	60	250	153	-	5	121565046
rs1304791	rs1304791:12368215:T:C	0.203844	1	NA	3.51394e-06	4.92105e-05	0.375034	0.04	X16128	pdeg100	100	210	153	-	17	12464898
rs12417663	rs12417663:22344818:A:G	0.355663	1	NA	1.14224e-06	5.03031e-05	0.182132	0.023	X15940	pdeg100	100	210	153	-	11	22323272	non_coding_transcript_variant
rs115231703	rs115231703:182317839:G:A	-0.228868	1	NA	1.50553e-06	5.15282e-05	0.387506	0.046	X15917	pdeg120	120	190	153	GLUL	1	182348704		29441491
rs28397759	rs28397759:56418326:A:G	0.332972	1	NA	1.25501e-06	5.65259e-05	0.159009	0.047	X21852	pdeg100	100	210	153	-	1	55952653	non_coding_transcript_variant
rs2973305	rs2973305:37542996:T:A	-0.264095	1.0139	4.11385e-05	1.93269e-07	5.88328e-05	0.0637502	0.002	X16092	pdeg120	120	190	153	C4orf19	4	37541374	intron_variant
rs13174728	rs13174728:52675610:G:C	0.212588	1.0221	0.000282212	2.20483e-07	6.34495e-05	0.0596758	0.004	X21853	pdeg100	100	210	153	-	5	53379780
rs137995270	rs137995270:34848596:G:A	-0.241634	1	NA	2.67321e-06	6.36428e-05	0.644077	0.028	X16175	pdeg60	60	250	153	-	22	34452605
rs12325201	rs12325201:74120660:A:G	0.283707	1	NA	1.31965e-06	6.62205e-05	0.119547	0.028	X21856	pdeg60	60	250	153	-	16	74086761	non_coding_transcript_variant
rs8088835	rs8088835:3728055:A:T	0.298184	1.0213	8.0402e-05	7.17211e-07	6.89682e-05	0.176337	0.006	X21814	pdeg120	120	190	153	DLGAP1	18	3728055	intron_variant	30448613
rs12281243	rs12281243:40155112:T:C	0.309633	1	NA	1.4601e-06	6.97975e-05	0.0956408	0.039	X16055	pdeg60	60	250	153	LRRC4C	11	40133562	intron_variant	29751835
rs2422769	rs2422769:2370538:A:G	0.279958	1	NA	1.78642e-06	8.0939e-05	0.102117	0.041	X16092	pdeg40	40	270	153	TGM6	20	2389892	intron_variant
rs11320553	rs11320553:57431383:CT:CTT	0.289996	1	NA	6.95844e-07	8.66006e-05	0.0705667	0.039	X16067	pdeg60	60	250	153	-	5	58135557	non_coding_transcript_variant
rs538192803	5:52722264:A:AACATTCTAT	0.228065	1.03874	0.000267807	5.44189e-07	8.93042e-05	0.15996	0.019	X15894	pdeg120	120	190	153	-	5	53426435
rs73044856	rs73044856:30504955:G:A	0.230928	1	NA	2.23809e-06	9.01916e-05	0.181385	0.024	X16067	pdeg80	80	230	153	URI1	19	30014048	intron_variant
rs6875561	rs6875561:120873227:T:C	0.231456	1.05597	5.87833e-05	2.03208e-07	9.18136e-05	0.0561575	0.012	X15888	pdeg60	60	250	153	-	5	121537532
rs4903566	rs4903566:77740423:G:A	-0.208574	1	NA	2.29522e-06	9.76537e-05	0.0970754	0.045	X16186	pdeg60	60	250	153	POMT2	14	77274080		22984654
rs1016268	rs1016268:130001810:T:G	-0.240231	1	NA	1.87667e-06	9.97857e-05	0.0551532	0.048	X21810	pdeg80	80	230	153	TMEM132D	12	129517265	intron_variant
rs116616329	rs116616329:49454436:T:C	0.215762	1	NA	9.29136e-07	0.000110708	0.0462424	0.037	X16141	pdeg60	60	250	153	CENPQ	6	49486723	intron_variant
rs2435042	rs2435042:22046814:G:C	-0.217976	1	NA	3.79799e-06	0.000113658	0.380715	0.038	X21826	pdeg80	80	230	153	-	19	21864012
rs4821410	rs4821410:35925600:G:T	-0.249308	1	NA	1.39298e-06	0.000115472	0.190773	0.018	X21913	pdeg60	60	250	153	-	22	35529553
rs3867593	rs3867593:7367365:G:A	0.373311	1.0971	0.000593458	1.58676e-08	0.000119673	0.00372699	0.001	X21839	pdeg60	60	250	153	ZBTB4	17	7464046	intron_variant	29045054
rs75137858	rs75137858:60776578:G:A	0.264618	1.02731	0.000150077	4.87322e-07	0.000122448	0.0348353	0.008	X15979	pdeg60	60	250	153	-	18	63109345
rs7815859	rs7815859:111476741:C:A	0.275965	1.00428	6.86583e-05	8.53003e-07	0.000144181	0.084304	0.022	X15884	pdeg60	60	250	153	-	8	110464512
rs10441573	rs10441573:77326204:A:G	0.3632	1	NA	6.29762e-07	0.000151072	0.0740106	0.017	X21834	pdeg60	60	250	153	LINC01111	8	76413969	non_coding_transcript_variant
rs9691790	rs9691790:11766879:A:G	-0.233874	1.02178	9.82226e-05	5.83311e-07	0.000165117	0.14575	0.02	X16206	pdeg100	100	210	153	THSD7A	7	11727252	intron_variant
rs62043300	rs62043300:79738486:G:A	-0.288246	1.00005	4.96197e-05	1.12198e-06	0.00016605	0.141006	0.025	X16192	pdeg80	80	230	153	LINC01229	16	79704589	non_coding_transcript_variant
rs6880404	rs6880404:163417499:C:T	-0.248783	1	NA	1.43037e-07	0.000195516	0.0275348	0.008	X21873	pdeg60	60	250	153	-	5	163990493
rs143446998	rs143446998:95290218:GA:G	-0.305623	1.01513	6.49933e-05	2.00109e-06	0.000197949	0.327764	0.047	X16146	pdeg100	100	210	153	-	11	95557055
rs2000742	rs2000742	0.256942	1.06648	0.000118532	1.39147e-06	0.000201859	0.128142	0.022	X16019	pdeg60	60	250	153	-	18	73579501
rs10138555	rs10138555:30489965:G:T	0.211868	1	NA	8.73508e-07	0.00021431	0.0209924	0.035	X21873	pdeg60	60	250	153	PRKD1	14	30020759	non_coding_transcript_variant	21696630
rs11850894	rs11850894	0.234101	1.02346	8.41785e-05	2.04423e-06	0.000227438	0.0447455	0.033	X15989	pdeg80	80	230	153	-	14	22312243	non_coding_transcript_variant
rs6103379	rs6103379:42176407:G:C	-0.236416	1.07728	0.000258488	3.94331e-06	0.00022834	0.198795	0.041	X15917	pdeg100	100	210	153	L3MBTL1	20	43547767	NMD_transcript_variant	29898393,31061493
rs12705741	rs12705741:110513744:C:A	0.221642	1.01079	0.000136114	1.48243e-06	0.000232671	0.118402	0.046	X21871	pdeg80	80	230	153	IMMP2L	7	110873688	intron_variant	22486522
rs222960	rs222960:27924217:G:A	0.21824	1	NA	7.10928e-07	0.000233831	0.0480825	0.006	X21840	pdeg80	80	230	153	CYYR1	21	26551898	intron_variant	30820047
rs2831282	rs2831282:29338232:G:A	0.285271	1	NA	1.33805e-06	0.000241865	0.0443473	0.014	X15927	pdeg60	60	250	153	-	21	27965913	non_coding_transcript_variant
rs1875979	rs1875979:4879140:G:T	0.214013	1	NA	5.01745e-06	0.000248585	0.134946	0.048	X16192	pdeg60	60	250	153	ARRDC5	19	4879128
rs33954745	rs33954745:170115672:A:G	-0.235778	1	NA	6.6881e-07	0.000253931	0.0827248	0.039	X21875	pdeg60	60	250	153	LRP2	2	169259162	synonymous_variant	20971101
rs11862587	rs11862587:83661767:C:T	0.225696	1	NA	1.26563e-06	0.000268926	0.0201138	0.021	X21834	pdeg60	60	250	153	CDH13	16	83628162	intron_variant	29771432,26460479
rs16939271	rs16939271:77293069:C:T	0.376296	1	NA	1.71612e-07	0.000273821	0.0195711	0.004	X21834	pdeg60	60	250	153	-	8	76380834
rs4788579	rs4788579:71951845:A:C	0.360004	1	NA	3.76669e-07	0.000299544	0.0145254	0.011	X21873	pdeg60	60	250	153	IST1	16	71917942	intron_variant	31223056
rs16899047	rs16899047:124930924:C:T	0.212874	1.01309	6.17295e-05	1.87892e-06	0.000301324	0.105413	0.044	X15894	pdeg80	80	230	153	FER1L6	8	123918684	intron_variant
rs145314472	rs145314472:45585432:T:C	-0.227259	1	NA	2.10012e-06	0.000322791	0.151506	0.047	X15981	pdeg60	60	250	153	-	15	45293234
rs2933354	rs2933354:40876817:A:G	0.293244	1.01964	0.000140822	6.4102e-07	0.000323767	0.0413337	0.02	X16137	pdeg80	80	230	153	MUC19	12	40483015	non_coding_transcript_exon_variant
rs7196165	rs7196165:66479452:A:G	0.350449	1	NA	3.88746e-07	0.000376943	0.0266076	0.012	X15979	pdeg60	60	250	153	BEAN1	16	66445549	intron_variant
rs146297560	rs146297560:41984306:GACAGATCACCACGCATT:G	-0.239151	1	NA	4.05473e-07	0.000382819	0.0136859	0.019	X16092	pdeg80	80	230	153	-	2	41757167
rs144676127	rs144676127:186051375:C:T	0.282017	1	NA	7.16874e-08	0.000393749	0.00783074	0.003	X21871	pdeg60	60	250	153	DGKG	3	186333586	intron_variant
rs548084743	17:45996368:TAC:T	0.23571	1.00777	0.000114014	1.64075e-06	0.000408671	0.128701	0.028	X16179	pdeg60	60	250	153	SP2,SP2-AS1	17	47919005	intron_variant	23293287
rs1450086	rs1450086:3649498:C:T	0.288813	1	NA	5.06211e-07	0.000444815	0.042645	0.032	X16111	pdeg40	40	270	153	-	3	3607814	non_coding_transcript_variant
rs7898745	rs7898745:28640148:T:C	0.257428	1.06282	5.43382e-05	1.46184e-06	0.000456304	0.0499865	0.028	X16136	pdeg80	80	230	153	MPP7-DT	10	28351219
rs329290	rs329290:101732931:G:A	0.219817	1.0031	5.43807e-05	2.10108e-06	0.000475894	0.0743548	0.033	X16111	pdeg80	80	230	153	CHSY1	15	101192726	intron_variant
rs1783749	rs1783749:84760727:A:T	0.356237	1.02379	0.000169732	9.82183e-07	0.000491552	0.0370532	0.03	X15890	pdeg60	60	250	153	DLG2	11	85049683	intron_variant	29290481
rs11339072	rs11339072:84772375:CT:C	0.367313	1.02379	0.000169732	5.8708e-07	0.000491552	0.0265943	0.019	X15890	pdeg60	60	250	153	DLG2	11	85061332	intron_variant	29290481
rs6563477	rs6563477:36959972:C:G	0.210685	1.018	0.000122014	1.45192e-06	0.000507095	0.158245	0.018	X15883	pdeg120	120	190	153	SPART-AS1	13	36385835
rs146230680	rs146230680:29644681:T:C	-0.215102	1	NA	9.68369e-07	0.000515159	0.00471417	0.036	X21893	pdeg60	60	250	153	LINC02546	11	29623134	non_coding_transcript_variant
rs113539395	rs113539395:4146002:C:A	0.320684	1	NA	1.37077e-07	0.000539635	0.0122626	0.009	X16248	pdeg60	60	250	153	-	2	4098411
rs113337484	rs113337484:88420698:C:A	0.330749	1	NA	4.04888e-07	0.000546065	0.02032	0.009	X21856	pdeg60	60	250	153	AKIRIN2	6	87710980		27871306
rs78415808	rs78415808:69799895:A:G	0.265381	1	NA	8.06856e-07	0.00056348	0.0216889	0.023	X16183	pdeg80	80	230	153	YEATS4	12	69406115
rs78818922	rs78818922:55105588:C:T	0.214505	1	NA	2.03292e-06	0.000589149	0.186539	0.038	X15888	pdeg100	100	210	153	SAMD4A	14	54638870	intron_variant	29432188
rs35097901	rs35097901:3112751:T:C	-0.209798	1.0428	0.000191323	1.13504e-06	0.000590984	0.0382272	0.02	X21834	pdeg80	80	230	153	OR1A1	17	3209457	non_coding_transcript_variant
rs732870	rs732870:11502908:G:A	0.231134	1.04315	0.000468257	2.09722e-06	0.000678259	0.0819535	0.031	X21860	pdeg80	80	230	153	LINC01255	18	11502909	non_coding_transcript_variant
rs12480378	rs12480378	0.333451	1.03775	0.000238098	2.29096e-06	0.000702894	0.0794299	0.025	X21901	pdeg120	120	190	153	UBOX5-AS1,UBOX5	20	3110711	non_coding_transcript_exon_variant
rs11253483	rs11253483:918011:A:T	0.283139	1.04665	0.000136229	4.83197e-07	0.000706491	0.00533771	0.029	X15941	pdeg40	40	270	153	LARP4B	10	872071	intron_variant	20435134
rs12902710	rs12902710	-0.226266	1.03784	6.41368e-05	3.03262e-06	0.000720687	0.0612317	0.048	X21848	pdeg100	100	210	153	PIGBOS1,RAB27A	15	55318928	5_prime_UTR_variant	26985808
rs2977548	rs2977548:134237092:A:G	0.20479	1	NA	1.92425e-06	0.000750236	0.104621	0.044	X15998	pdeg60	60	250	153	CCN4	8	133224849	NMD_transcript_variant	22475393
rs17762368	rs17762368:15333860:G:A	0.211017	1	NA	7.47347e-07	0.000752072	0.0743277	0.011	X16029	pdeg120	120	190	153	RERG	12	15180926	intron_variant
rs7147828	rs7147828:72461382:C:T	0.264327	1	NA	1.88395e-06	0.000757743	0.0816172	0.039	X16067	pdeg80	80	230	153	RGS6	14	71994665	intron_variant	27002730
rs10795399	rs10795399:16520328:G:A	0.21599	1.02879	0.00024744	9.73799e-07	0.000766397	0.0673162	0.026	X16004	pdeg120	120	190	153	PTER	10	16478329	intron_variant
rs11412426	rs11412426:65478752:C:CA	-0.237679	1	NA	6.76939e-07	0.000808528	0.0106632	0.012	X21834	pdeg80	80	230	153	MAGI1	3	65493079	intron_variant	22166940
rs77725937	rs77725937:67802793:G:T	0.336665	1.02267	0.000271977	3.71927e-06	0.0008344	0.0538811	0.047	X16140	pdeg60	60	250	153	LINC01483	17	69806652	non_coding_transcript_variant
rs9861163	rs9861163:5533248:G:C	0.271694	1.04727	6.788e-05	1.43878e-06	0.000837281	0.120285	0.047	X16042	pdeg100	100	210	153	-	3	5491561
rs820562	rs820562:112464213:C:A	0.22776	1	NA	9.0497e-07	0.000875241	0.00728497	0.03	X16183	pdeg60	60	250	153	LINC02042	3	112745366	non_coding_transcript_variant
rs9912864	rs9912864:9008550:C:T	0.276627	1.01917	0.000243972	2.30568e-07	0.000904623	0.0252681	0.005	X21803	pdeg120	120	190	153	NTN1	17	9105233	intron_variant	27060954
rs11152404	rs11152404:61382423:A:G	0.347739	1	NA	3.22158e-07	0.000943174	0.00900453	0.005	X16010	pdeg80	80	230	153	SERPINB11	18	63715189	intron_variant
rs74480649	rs74480649:170229450:G:A	-0.272811	1.00324	2.39248e-05	8.05424e-07	0.000971189	0.0465528	0.038	X15981	pdeg120	120	190	153	-	2	169372940
rs2829502	rs2829502	-0.244415	1.08391	0.000209015	8.63921e-08	0.00108111	0.0130276	0.000999001	X15914	pdeg100	100	210	153	LINC01692	21	25006653	non_coding_transcript_variant
rs62223372	rs62223372:32750280:G:A	-0.240365	1	NA	2.03952e-06	0.00109175	0.00862442	0.009	X21835	pdeg80	80	230	153	TIAM1	21	31377966	intron_variant	23109420
rs387757	rs387757:17336176:G:A	-0.23081	1.03642	0.00025203	7.80103e-07	0.00111972	0.0104688	0.026	X15941	pdeg80	80	230	153	-	10	17294177
rs4941933	rs4941933:40095327:T:C	0.252076	1.00699	9.87641e-05	2.12518e-06	0.00112922	0.0204654	0.045	X15996	pdeg60	60	250	153	LHFPL6	13	39521190	NMD_transcript_variant
rs78641850	rs78641850:55181143:G:A	0.335582	1.04291	0.000121585	1.4735e-07	0.00116445	0.00539935	0.004	X16179	pdeg100	100	210	153	-	10	53421383
rs141887840	rs141887840:77242278:T:C	0.208596	1.00573	7.49302e-05	2.79138e-06	0.00117718	0.0307433	0.036	X15998	pdeg60	60	250	153	NFATC1	18	79482278	intron_variant	20401186
rs60119577	rs60119577:54822587:T:C	-0.240417	1.05767	0.000117537	2.55668e-06	0.00121672	0.159452	0.029	X21826	pdeg100	100	210	153	BOD1L2	18	57155356		27166630
rs146092846	rs146092846:100758179:G:A	-0.261812	1	NA	1.86593e-06	0.00122378	0.0452718	0.03	X21818	pdeg120	120	190	153	ADAMTS17	15	100217974	intron_variant	22710270
rs11728301	rs11728301:12582534:A:G	0.285222	1	NA	8.25117e-07	0.00125666	0.0207416	0.041	X15978	pdeg40	40	270	153	-	4	12580910
rs72915525	rs72915525:45880255:G:T	0.303826	1	NA	1.73551e-06	0.00126251	0.0252389	0.025	X15937	pdeg60	60	250	153	ZBTB7C	18	48353884	intron_variant
rs8136796	rs8136796:48896979:G:C	0.300297	1	NA	3.23672e-06	0.0013848	0.0269901	0.023	X21827	pdeg60	60	250	153	TAFA5	22	48501167	intron_variant
rs77144903	rs77144903:102797007:T:C	-0.341446	1	NA	1.82462e-06	0.00140596	0.0391896	0.039	X16237	pdeg100	100	210	153	FGF14	13	102144657	intron_variant	28522250,28469558
rs16971735	rs16971735:41563970:C:G	0.238364	1.06174	0.000243617	3.17818e-06	0.00150643	0.0863836	0.037	X16010	pdeg80	80	230	153	CHP1	15	41271772	non_coding_transcript_variant
rs11043716	rs11043716:18032354:G:A	0.311674	1	NA	4.63992e-07	0.00152121	0.0232137	0.019	X21804	pdeg60	60	250	153	-	12	17879420
rs6558856	rs6558856	-0.284869	1	NA	9.21811e-07	0.00153215	0.0107128	0.019	X16082	pdeg120	120	190	153	TDRP	8	500369	intron_variant
rs17384497	rs17384497:130048450:G:A	0.28344	1	NA	6.52842e-08	0.00159892	0.0102635	0.004	X15937	pdeg60	60	250	153	-	6	129727305
rs2128944	rs2128944:77795240:G:A	-0.226956	1.00277	9.8599e-05	1.39047e-06	0.00162275	0.0182444	0.038	X16181	pdeg80	80	230	153	-	8	76883004
rs77168914	rs77168914:29614149:T:C	-0.224855	1.03892	0.000244489	5.18896e-07	0.00169479	0.00249761	0.012	X15914	pdeg60	60	250	153	-	11	29592602	non_coding_transcript_variant
rs6958644	rs6958644	0.231061	1	NA	1.05596e-06	0.00190761	0.0191927	0.035	X21842	pdeg80	80	230	153	TBXAS1	7	139796416	non_coding_transcript_variant	24608097
rs1123829	rs1123829:124645453:A:G	0.305669	1.03333	4.93902e-05	5.64978e-07	0.0019202	0.0256546	0.025	X15940	pdeg60	60	250	153	MUC13	3	124926606	intron_variant
rs2501215	rs2501215:70644027:A:G	0.299876	1.00962	8.72015e-05	9.28555e-07	0.00192339	0.0175651	0.011	X15979	pdeg100	100	210	153	KLHL1	13	70069895	intron_variant	15715669
rs1797659	rs1797659	0.248916	1.0241	4.12089e-05	1.10058e-06	0.0019266	0.00760564	0.038	X16026	pdeg40	40	270	153	-	12	12033519
rs10891471	rs10891471:112786449:T:G	-0.217942	1.00226	0.000129455	1.41946e-06	0.00206215	0.00703344	0.04	X15996	pdeg80	80	230	153	-	11	112915726
rs611048	rs611048:114131731:A:T	0.261155	1	NA	1.81171e-06	0.0023085	0.0400971	0.039	X21818	pdeg80	80	230	153	NNMT	11	114261009	non_coding_transcript_variant
rs1559096	rs1559096:107139167:A:G	0.321079	1	NA	8.59139e-07	0.00232116	0.0761521	0.028	X15963	pdeg60	60	250	153	-	5	107803466
rs146623074	rs146623074:32400002:A:G	-0.22951	1	NA	2.76316e-06	0.00236498	0.0060705	0.035	X16177	pdeg80	80	230	153	CHRNA7	15	32107801	intron_variant	24951635
rs348658	rs348658	0.369315	1	NA	1.03571e-06	0.0023846	0.0233172	0.028	X15949	pdeg80	80	230	153	TAFA2	12	62063579	intron_variant	30137205
rs8182760	rs8182760:35604688:G:C	-0.221556	1	NA	1.60299e-06	0.00251433	0.00922049	0.015	X16082	pdeg80	80	230	153	-	20	36976285
rs17112518	rs17112518:22416910:C:T	-0.266433	1	NA	2.0113e-06	0.0025678	0.0206507	0.035	X21901	pdeg100	100	210	153	-	14	21948703
rs609214	rs609214:102827282:A:T	-0.331107	1.00816	0.000102157	2.19712e-06	0.00299974	0.0704437	0.037	X16237	pdeg120	120	190	153	FGF14	13	102174932	intron_variant	28522250,28469558
rs34556187	rs34556187:126288007:A:G	0.253656	1	NA	1.72223e-06	0.00324232	0.0166874	0.041	X16010	pdeg80	80	230	153	NSMCE2	8	125275765	intron_variant
rs16885931	rs16885931	-0.223626	1	NA	8.03776e-07	0.00325785	0.0447068	0.021	X21810	pdeg120	120	190	153	CASC15	6	22265940	non_coding_transcript_variant
rs75538719	rs75538719:36651788:G:T	0.288025	1	NA	1.90064e-06	0.00335593	0.00799896	0.046	X21827	pdeg100	100	210	153	KCNU1	8	36794270	intron_variant	26858991
rs2293122	rs2293122:157564538:G:C	-0.316748	1	NA	1.43593e-06	0.0036125	0.0160562	0.042	X16152	pdeg120	120	190	153	-	4	156643386	non_coding_transcript_variant
rs1231702	rs1231702:29547361:A:C	-0.230864	1.04696	0.000246389	4.13926e-07	0.00365474	0.00792767	0.018	X15914	pdeg100	100	210	153	-	11	29525814	non_coding_transcript_variant
rs17077094	rs17077094:6337526:T:G	0.37317	1	NA	5.50039e-07	0.00375285	0.0172863	0.015	X16175	pdeg60	60	250	153	MCPH1	8	6480005	intron_variant	21297427
rs73699762	rs73699762:57409331:C:T	-0.251402	1	NA	8.29426e-08	0.00470866	0.00241784	0.001	X16029	pdeg120	120	190	153	-	7	57341624
rs116411187	rs116411187:83637656:C:G	-0.231382	1	NA	6.1201e-07	0.00528519	0.0112301	0.012	X16128	pdeg120	120	190	153	-	2	83410532
rs143690589	rs143690589:54702017:C:T	0.297481	1	NA	4.27136e-07	0.00531442	0.0190727	0.009	X16136	pdeg80	80	230	153	-	16	54668105
rs11126920	rs11126920:83742789:T:C	-0.233668	1	NA	7.13525e-07	0.00571995	0.0136595	0.033	X16108	pdeg80	80	230	153	LINC01809	2	83515665
rs28764186	rs28764186:77302525:T:C	-0.219873	1.01603	0.000200751	1.29615e-06	0.00607766	0.00845565	0.021	X21865	pdeg100	100	210	153	RBFOX3	17	79306443	intron_variant	30475774
rs10746220	rs10746220:82526601:A:T	0.237764	1.04347	0.000128166	1.40002e-06	0.00647742	0.0436908	0.035	X21852	pdeg80	80	230	153	-	12	82132822
rs11177382	rs11177382:40991218:G:A	0.231462	1	NA	1.72606e-06	0.00692645	0.0434319	0.039	X16042	pdeg120	120	190	153	-	12	40597416
rs11859292	rs11859292:6541820:G:A	0.239707	1	NA	8.68067e-07	0.00755052	0.00335239	0.02	X16237	pdeg80	80	230	153	RBFOX1	16	6491819	non_coding_transcript_variant	30596066
rs978923	rs978923:54279960:G:T	-0.203192	1.02672	0.000490898	3.82685e-06	0.00787834	0.0421841	0.044	X15972	pdeg120	120	190	153	-	20	55704904	non_coding_transcript_variant
rs6518167	rs6518167:24037228:G:T	0.331814	1.03315	0.000247735	2.82264e-07	0.00807054	0.00351385	0.004	X16141	pdeg120	120	190	153	-	21	22664908
rs6496953	rs6496953	0.238392	1	NA	2.44843e-06	0.00867839	0.0162739	0.027	X21901	pdeg80	80	230	153	LINC00930	15	92532551
rs2561530	rs2561530:41224314:G:A	-0.312938	1.01629	0.000230429	4.83121e-06	0.00892773	0.0137666	0.039	X15994	pdeg120	120	190	153	ITPKC	19	40718409	intron_variant
rs35109371	rs35109371:43292852:T:C	-0.246813	1.02601	0.00023133	1.26522e-06	0.00935122	0.00507296	0.008	X16019	pdeg120	120	190	153	PRDM15	21	41872743	intron_variant
rs4850027	rs4850027:4079416:T:C	0.230833	1	NA	8.44553e-07	0.00989091	0.00834458	0.024	X16080	pdeg120	120	190	153	-	2	4031826
rs7113161	rs7113161:16990585:C:T	-0.216374	1	NA	9.6769e-07	0.0100614	0.00654479	0.024	X15941	pdeg120	120	190	153	PLEKHA7	11	16969038	intron_variant
rs11038344	rs11038344	0.335762	1.01204	6.97666e-05	2.12496e-06	0.0103419	0.0246059	0.041	X21860	pdeg80	80	230	153	-	11	1654329
rs10596142	rs10596142:31516615:CCAGG:C	-0.334091	1.01988	0.000308934	1.29288e-06	0.0103703	0.00733872	0.005	X16080	pdeg120	120	190	153	SELENOM	22	31120630
rs7020418	rs7020418	-0.288134	1.0388	0.000563968	4.19276e-06	0.0116536	0.0175861	0.012	X15909	pdeg120	120	190	153	-	9	5608427	non_coding_transcript_variant
rs200828686	rs200828686:60244984:TAA:TAAA	0.327336	1	NA	2.50756e-06	0.0148138	0.00140298	0.04	X15937	pdeg80	80	230	153	ZCCHC2	18	62577752	3_prime_UTR_variant
rs12881844	rs12881844	-0.256547	1	NA	2.05756e-06	0.0179148	0.00177464	0.023	X21901	pdeg120	120	190	153	FRMD6	14	51639930	non_coding_transcript_variant	22190428
rs10495495	rs10495495:4061040:G:C	0.232414	1	NA	9.51945e-07	0.0184923	0.00465903	0.031	X16080	pdeg120	120	190	153	-	2	4013450
rs769450	rs769450:45410444:G:A	0.365188	1	NA	2.07816e-08	0.019434	0.000144487	0.001	X21805	pdeg80	80	230	153	APOE	19	44907187	intron_variant	24821312
rs5892206	rs5892206:70495641:TA:T	0.292606	1	NA	1.10775e-06	0.021005	0.00188785	0.04	X21818	pdeg60	60	250	153	SULF1	8	69583407	intron_variant	30035253
rs7930638	rs7930638:5588952:T:C	0.219782	1	NA	1.85309e-06	0.0349712	0.00661987	0.043	X16179	pdeg120	120	190	153	-	11	5567722	NMD_transcript_variant
rs61890663	rs61890663:27155127:G:A	0.2166	1	NA	1.4777e-06	0.0507191	0.00461087	0.03	X21856	pdeg120	120	190	153	BBOX1-AS1	11	27133580	non_coding_transcript_variant
rs9621185	rs9621185:31481654:C:T	-0.2973	1.03648	0.000235697	6.62656e-06	0.0529273	0.00151166	0.042	X21875	pdeg120	120	190	153	SMTN	22	31085668	intron_variant
